# A dynamic proteomic HECT E3 ligase screen reveals substrate exclusivity and redundancies

**DOI:** 10.64898/2026.11.24.768805

**Authors:** Bhavesh S. Parmar, Napyin Ho, Christina Schülein-Völk, Parviz Ghezellou, Nikita A. Verheyden, Ursula Eilers, Martin Eilers, Christian Münch

## Abstract

Cells maintain proteostasis through constant purge of proteins, complexes and large assemblies via the ubiquitin proteasome system (UPS). As a catalyst of ubiquitin transfer, E3 ligases determine the fate of their substrates, and to an extent, of the cell. Current approaches in identifying E3-substrate pairs largely overlook the dynamic nature of their interaction and the functional implications on cellular proteostasis. To address this, we incorporated a pSILAC-enabled dynamic proteomics into a knockdown (KD) screen for the HECT E3 ligase family. Our approach resolved the protein-level accumulation dynamics in response to HECT E3 KD and revealed extensive UPS-wide redundancy. Interestingly, our data also revealed compensation amongst E3s, as well as compensation of individual protein synthesis rate, in response to KD-induced accumulation. Statistical, machine learning and network analyses revealed unique functional niches and hierarchy of KD response for individual HECT E3s. As a mechanistic proof of principle, we show compensation along an uncovered HUWE1, HECTD1 and TRIP12 compensation axis that affects MCL1 turnover and mitochondrial quality control. Overall, we here provide a high-confidence list of putative HECT E3 substrates and dependencies along with the interaction network that can be explored via an interactive tool. Our analysis framework is adaptable to larger screens and may positively inform the targeted protein degradation field towards precise therapeutic targets.
