## Supplementary TableS1 for "A dynamic proteomic HECT E3 ligase screen reveals substrate exclusivity and redundancies"

### Sheet: Sheet1
		TMT channel
TMT plex		126	127N	127C	128N	128C	129N	129C	130N	130C	131N	131C	132N	132C	133N	133C	134N	134C	135N
1	Samples	Light Carrier	CTRL	AREL1	CTRL	AREL1	CTRL	AREL1	CTRL	AREL1	HECTD2	UBR5	HECTD2	UBR5	HECTD2	UBR5	HECTD2	UBR5	Heavy Carrier
2			CTRL	HERC4	CTRL	HERC4	CTRL	HERC4	CTRL	HERC4	G2E3	CTRL	G2E3	CTRL	G2E3	CTRL	G2E3	CTRL
3			CTRL	HACE1	CTRL	HACE1	CTRL	HACE1	CTRL	HACE1	HECTD1	HERC6	HECTD1	HERC6	HECTD1	HERC6	HECTD1	HERC6
4			CTRL	HUWE1	CTRL	HUWE1	CTRL	HUWE1	CTRL	HUWE1	ITCH	NEDD4	ITCH	NEDD4	ITCH	NEDD4	ITCH	NEDD4
5			CTRL	HECTD3	CTRL	HECTD3	CTRL	HECTD3	CTRL	HECTD3	HECTD4	HERC1	HECTD4	HERC1	HECTD4	HERC1	HECTD4	HERC1
6			CTRL	NEDD4L	CTRL	NEDD4L	CTRL	NEDD4L	CTRL	NEDD4L	SMURF1	WWP1	SMURF1	WWP1	SMURF1	WWP1	SMURF1	WWP1
7			CTRL	SMURF2	CTRL	SMURF2	CTRL	SMURF2	CTRL	SMURF2	UBE3B	UBE3C	UBE3B	UBE3C	UBE3B	UBE3C	UBE3B	UBE3C
8			CTRL	TRIP12	CTRL	TRIP12	CTRL	TRIP12	CTRL	TRIP12	HECW1	HERC2	HECW1	HERC2	HECW1	HERC2	HECW1	HERC2
9			CTRL	HECW2	CTRL	HECW2	CTRL	HECW2	CTRL	HECW2	UBE3A	HERC3	UBE3A	HERC3	UBE3A	HERC3	UBE3A	HERC3
10			CTRLB1	HERC5	CTRLB1	HERC5	CTRLB1	CTRL	CTRLB1	CTRL	HERC5	CTRL	HERC5	CTRL	HERC5	CTRL	HERC5	CTRL
